# Life-cycle-related gene expression patterns in the brown algae

**DOI:** 10.1101/2025.04.25.649966

**Authors:** Pélagie Ratchinski, Olivier Godfroy, Benjamin Noel, Jean-Marc Aury, J. Mark Cock

## Abstract

Brown algae are important primary constituents of marine coastal ecosystems, characterised by complex life cycles and various levels of complex multicellular development. However, the molecular processes that underlie development and life cycle progression in the brown algae remain poorly understood. In this study, pairwise comparisons of gametophyte and sporophyte transcriptomes across ten diverse brown algal species showed that the total number of genes exhibiting generation-biased or generation-specific expression in each species was correlated with the degree of dimorphism between life cycle generations. However, analysis of gene ontology terms assigned to the generation-biased/generation-specific genes indicated that each generation (i.e. the sporophyte and the gametophyte) also has characteristic broad life-cycle-related features that have been conserved during evolution. A more detailed analysis of *Ectocarpus* species 7, identified progressive transcriptome changes over its entire life cycle with a particularly marked change in transcriptome composition during the first day of sporophyte development, characterised by downregulation of flagellar and transcription factor genes and upregulation of a subset of translation genes. Comparison with a similar transcriptomic time series for the evolutionarily-distant (about 250 My) brown alga *Dictyota dichotoma* indicated considerable conservation of co-expressed gene modules between the two species, particularly for modules that were enriched in genes assigned to evolutionarily-conserved functional categories. This study therefore identified broad life-cycle- and development-related patterns of gene expression that are conserved across the brown algae.
