## Supplementary material for "Life-cycle-related gene expression patterns in the brown algae": Table S6

### Sheet: TableS5_Modules
Species	Module name	Number of genes in module	Number of one-to-one orthologues	Manual functional annotation	Enriched in genes downregulated in sporphyte initial cell compared to gamete	Enriched in genes upregulated in sporphyte initial cell compared to gamete	Enriched in genes downregulated in sporphyte compared to gametophyte	Enriched in genes upregulated in sporphyte compared to gametophyte			Total genes
Ectocarpus species 7	black	614	131			yes				Ectocarpus species 7	17077
	blue	2250	1233		yes	yes	yes			D. dichotoma	15224
	brown	1938	1000
	cyan	244	178	translation		yes
	darkgreen	42	4	sex-determining region
	darkred	69	1
	green	961	670		yes	yes
	greenyellow	420	314	translation		yes
	grey60	191	36	transcription	yes		yes
	lightcyan	220	91			yes	yes
	lightgreen	159	30				yes
	lightyellow	131	22				yes
	magenta	591	435	translation		yes
	midnightblue	233	177			yes
	pink	598	214	nucleosome assembly	yes		yes	yes
	purple	466	284	ribosome			yes
	red	938	649	transcription	yes
	royalblue	115	73	photosynthesis
	salmon	267	29	DNA modification	yes		yes	yes
	tan	318	212
	turquoise	2414	1155	flagellum	yes			yes
	yellow	1061	747			yes
	darkturquoise	37	0
	grey	1800	842	(unassigned genes)
	gold	1000	n/a	(permutation control)
D. dichotoma	green	769	474	flagellum
	blue	2928	1669	translation
	turquoise	8326	4998
	brown	1217	542	photosynthesis
	magenta	34	4
	black	81	45
	pink	49	17	sex-determining region
	red	104	55
	yellow	942	380	Cellulose-binding, extracellular
	grey	774	343	(unassigned genes)
