## Supplementary material for "Life-cycle-related gene expression patterns in the brown algae": Table S8

### Sheet: TableST7_for thesis
	WGCNA (preservation statistics)														NetRep (preservation statistics)							silhouette
module	medianRank. pres	medianRank Density.pres	medianRank Connectivity.pres	propVar Explained.pres	meanSignAwareKME.pres	meanSignAware CorDat.pres	mean Adj.pres	mean MAR.pres	cor.kIM	cor.kME	cor.kMEall	cor.cor	cor.MAR	separability. pres	avg.weight	coherence	cor.cor	cor.degree	cor.contrib	avg.cor	avg.contrib	cluster. width	distance. to.average
black	19	19	19	0.558969	0.113712	0.00644071	0.0884512	0.296478	-0.141135	0.17251	0.0588992	0.0217015	-0.148196	0.00302984	0.0907442	0.558969	-0.0418167	-0.144613	-0.17251	0.527721	-0.113712	-0.217879	-0.0192556
blue	17	15	17	0.580292	0.11003	0.0143637	0.104509	0.312443	-0.0613971	0.172306	0.131376	0.022805	-0.0284068	0.000229964	0.102544	0.580024	-0.0054367	-0.0873547	-0.170142	0.548408	-0.110847	-0.202139	-0.00351581
brown	16	12.5	17	0.566929	0.20165	0.0476701	0.108026	0.319289	-0.0249287	0.0119964	0.0491528	0.0250618	-0.0184335	0.000510741	0.10459	0.566929	-0.0387461	-0.0391938	0.0119964	0.538066	0.20165	-0.207845	-0.00922181
cyan	6	6	8	0.634781	0.448144	0.217535	0.17259	0.364354	0.293476	0.202284	0.206636	0.165471	0.287912	0.00164247	0.159369	0.634781	0.0928411	0.264611	0.202284	0.590934	0.448144	-0.184009	0.0146144
darkgreen	2	2	23	0.676495	0.777789	0.505648	0.17229	0.271158	-0.607403	0.712309	0.0661278	-0.477985	-0.665169	0.895611	0.075734	0.676495	-0.477985	0.0692539	-0.712309	0.505648	0.777789	0.442198	0.640821
darkred	NA	NA	NA	NA	NA	NA	NA	NA	NA	NA	NA	NA	NA	0.181979	NA	1	NA	NA	NA	NA	1	0	0.198623
green	16	17.5	16	0.571183	0.0924332	0.0148203	0.105691	0.312441	-0.0028317	0.109655	0.174046	-0.0165962	0.00190518	0.000335518	0.104224	0.571183	-0.0224396	-0.033099	-0.109655	0.535221	0.0924332	-0.208471	-0.00984756
greenyellow	6	5.5	6	0.654585	0.45521	0.217361	0.171405	0.368831	0.293254	0.323917	0.243515	0.233687	0.199157	0.00164247	0.156227	0.654585	0.0687498	0.276794	0.323917	0.620427	0.45521	-0.175556	0.0230667
grey	17	19	15	0.55642	0.0499652	0.0184018	0.0920303	0.299022	0.0163108	0.0807526	0.030611	0.0344574	0.0277007	0.000291163	0.0933903	0.55642	-0.0022939	0.0436553	-0.0807526	0.526919	-0.0499652	-0.209029	-0.0104061
grey60	18	15	22	0.571818	0.171091	0.0156094	0.0925402	0.284259	-0.169184	0.0666609	0.0791846	-0.0289736	-0.180249	0.0047939	0.0955102	0.571818	-0.0461641	-0.234125	-0.0666609	0.53274	0.171091	-0.23543	-0.0368068
lightcyan	14	15	14	0.614745	0.0217085	0.0137162	0.130095	0.317847	0.05274	0.156907	0.111272	0.0282726	0.180416	0.00271553	0.129227	0.614745	0.0644912	0.0634349	-0.156907	0.584125	-0.0217085	-0.195874	0.00274874
lightgreen	18	13	19	0.637608	0.10764	-0.00899397	0.140737	0.323651	0.057312	0.0685435	0.0155937	-0.0210678	0.0687219	0.00391493	0.147237	0.637608	-2.6237e-05	0.0746419	0.0685435	0.579327	0.10764	-0.194982	0.0036414
lightyellow	9	16	7	0.477847	0.242522	0.0845561	0.059346	0.238145	0.324676	0.247307	0.287993	0.169742	0.154458	0.00476861	0.0623061	0.477847	0.0524251	0.468788	0.247307	0.44239	0.242522	-0.246029	-0.0474059
magenta	4	3	7	0.649602	0.553418	0.30976	0.18505	0.371108	0.184126	0.288588	0.312756	0.224922	0.124617	0.00217071	0.16794	0.649602	0.0420269	0.179925	0.288588	0.617117	0.553418	-0.179797	0.0188257
midnightblue	14	20.5	12	0.557774	0.0529911	0.0446786	0.073862	0.290643	0.0381495	0.267623	0.0616436	0.0489195	0.053003	0.000229964	0.0731088	0.557774	0.0181862	-0.110262	-0.267623	0.533037	-0.0529911	-0.206959	-0.00833581
pink	8	12.5	6	0.566972	0.343545	0.123215	0.083617	0.302319	-0.101903	0.49791	0.265636	0.214865	0.135164	0.00310528	0.0826496	0.566972	0.0379066	-0.328741	-0.49791	0.529734	-0.343545	-0.234542	-0.0359187
purple	5	5.5	2	0.619699	0.464485	0.224516	0.16299	0.399415	0.572901	0.353319	0.220202	0.264308	0.639025	0.0434295	0.124416	0.619699	0.140385	0.32403	0.353319	0.593168	0.464485	-0.113953	0.0846703
red	14	14.5	11	0.575368	0.151108	0.0456187	0.0907636	0.315372	-0.0987228	0.354646	0.117459	0.0589127	0.026416	0.000740606	0.0889969	0.575368	0.0126275	-0.141747	-0.354646	0.543099	-0.151108	-0.199676	-0.00105257
royalblue	1	1	3	0.750023	0.799267	0.637608	0.341236	0.484787	0.415854	0.325341	0.314937	0.251525	0.422429	0.0139736	0.246546	0.750023	0.200918	0.243103	0.325341	0.709031	0.799267	-0.101833	0.0967901
salmon	14	13.5	14	0.607841	0.214011	0.033408	0.0869778	0.256709	0.0513099	0.134149	0.271504	0.0419405	-0.161044	0.00482932	0.107823	0.607841	-0.149793	-0.149069	0.134149	0.565605	0.214011	-0.163922	0.0347009
tan	11	9.5	13	0.616195	0.204093	0.0491823	0.145003	0.327712	0.150119	0.0784774	0.00737163	0.0484751	0.104202	0.001768	0.138809	0.616195	0.0271354	0.116639	0.0784774	0.580704	0.204093	-0.188189	0.0104346
turquoise	4	7.5	2	0.58619	0.496949	0.257858	0.102988	0.300855	0.381548	0.557753	0.332939	0.413308	0.0700534	0.181979	0.0812062	0.58619	0.0764452	0.36695	0.557753	0.552713	0.496949	-0.202	-0.00337725
yellow	13	12	13	0.554265	0.219784	0.0715423	0.101099	0.30356	0.0377295	0.0376855	0.20209	0.0600915	0.0479549	0.00180053	0.0995136	0.554265	0.0138505	0.017225	0.0376855	0.526751	0.219784	-0.209242	-0.0106189
gold	18	16.5	20	0.583319	0.0734956	0.0376332	0.0904307	0.309219	-0.141489	0.0674383	0.103755	0.0746103	-0.0148058	0.00119572	NA	NA	NA	NA	NA	NA	NA	NA	NA
	WGCNA (log10 of Bonferroni-corrected p-value)														NetRep (log10 p-value)
module	summary.pres	density.pres	connectivity.pres	propVar Explained.pres	meanSignAwareKME.pres	meanSignAwareCorDat.pres	mean Adj.pres	mean MAR.pres	cor.kIM	cor.kME	cor.kMEall	cor.cor	cor.MAR	separability. pres	avg.weight	coherence	cor.cor	cor.degree	cor.contrib	avg.cor	avg.contrib
black	-0.0211193	0	-0.0422385	0	0	0	0	0	0	-0.154495	-11.7463	-0.0422385	0	0	-0.241586	-0.125968	-0.0705223	-0.0222284	-0.0111279	-0.131458	-0.0067836
blue	-10.5563	-6.39257	-14.7199	0	-11.6974	-110.099	-1.08778	0	0	-14.7199	-76.746	-61.7124	0	0	-2.38726	-0.723122	-0.19163	-0.00034754	0	-0.685544	0
brown	-0.563073	-1.12615	0	0	-0.883576	-3.27529	-1.36872	-0.387901	0	0	-8.63826	-1.00875	0	0	-2.52292	-0.111752	-0.00270074	-0.051924	-0.449937	-0.143919	-2.29247
cyan	-5.51911	-8.44998	-2.58825	-1.32384	-5.21766	-19.2852	-11.6823	-4.01018	-2.58825	-1.52806	-184.978	-7.91932	-2.40008	0	-4.00004	-2.35659	-1.93559	-3.69901	-2.28404	-1.93935	-4.00004
darkgreen	0	0	0	0	0	0	0	0	0	0	-18.3909	0	0	-0.23774	-0.331937	-0.338704	-0.0866005	-0.371042	-0.076178	-0.271203	-0.865229
darkred	NA	NA	NA	NA	NA	NA	NA	NA	NA	NA	NA	NA	NA	0	NA	-0.14821	NA	NA	NA	NA	-0.14821
green	0	0	0	0	0	0	-0.491597	0	0	-2.26288	-139.823	0	0	0	-1.87947	-0.235344	-0.0698588	-0.091612	-0.000999928	-0.116268	-0.0493865
greenyellow	-16.9009	-15.8619	-17.9399	-4.7038	-14.3641	-59.7544	-17.3598	-6.54515	-6.46237	-17.9399	-220.922	-41.4587	-2.47864	-1.3853	-4.00004	-4.00004	-1.84471	-4.00004	-4.00004	-4.00004	-4.00004
grey	-0.703993	-0.239379	-1.16861	0	-0.478758	-29.6395	0	0	0	-1.16861	-1.88748	-39.0358	0	0	-0.328593	-0.0179984	-0.208072	-0.988896	-0.0042328	-0.0171845	-0.0132717
grey60	0	0	0	0	0	0	0	0	0	0	-26.7857	0	0	0	-0.383673	-0.229486	-0.151485	-0.0395251	-0.194135	-0.243636	-0.383043
lightcyan	0	0	0	0	0	0	-0.13603	0	0	0	-53.3022	-0.0963232	0	0	-2.06052	-0.955504	-1.00573	-0.556624	-0.0311404	-1.09371	-0.0835895
lightgreen	0	0	0	0	0	0	0	0	0	0	0	0	0	0	-1.61803	-0.78626	-0.301856	-0.45809	-0.439898	-0.621282	-0.517313
lightyellow	0	0	0	0	0	0	0	0	0	0	-437.685	-0.455852	0	0	-0.0563017	-0.0196764	-0.506307	-1.83273	-0.849901	-0.020131	-0.523067
magenta	-20.8468	-27.4734	-14.2202	-5.7464	-19.2307	-60.722	-35.7162	-9.83199	-3.04179	-14.2202	-370.877	-25.863	-1.04772	-6.9609	-4.00004	-4.00004	-1.33353	-3.69901	-4.00004	-4.00004	-4.00004
midnightblue	0	0	0	0	0	0	0	0	0	-4.77916	-11.9761	0	0	0	-0.0055503	-0.110742	-0.495573	-0.0320277	-8.68589e-05	-0.171255	0
pink	-19.655	-12.6362	-26.6739	0	-25.2723	-257.379	0	0	0	-26.6739	-359.958	-229.528	-0.300499	-4.63517	-0.0521198	-0.184134	-0.837479	0	0	-0.121522	0
purple	-15.928	-12.0673	-19.7886	-1.25311	-9.37249	-34.5993	-14.7621	-15.526	-19.7886	-13.6396	-224.653	-30.5235	-27.6137	-2532.46	-4.00004	-2.30107	-4.00004	-4.00004	-4.00004	-2.92086	-4.00004
red	-4.29446	0	-8.58891	0	0	-8.50848	0	0	0	-44.4986	-61.2764	-8.58891	0	-0.443004	-0.0964651	-0.365566	-0.550565	0	0	-0.326562	0
royalblue	-9.82261	-17.2618	-2.38342	-5.37941	-7.32101	-27.2026	-42.5893	-13.9237	-2.18902	-2.38342	-455.612	-6.15545	-2.14471	-5.59431	-4.00004	-4.00004	-3.52292	-1.73523	-3.09695	-4.00004	-4.00004
salmon	0	0	0	0	0	0	0	0	0	0	-365.416	0	0	0	-0.598126	-0.466271	-0.0340895	-0.109455	-0.622555	-0.492862	-0.748649
tan	-1.49149	-2.46974	-0.513248	-0.462313	-0.856413	-4.08306	-6.04377	-0.13739	-0.513248	0	0	-1.944	0	0	-4.00004	-1.70558	-0.674938	-1.32702	-0.902439	-1.57844	-1.94314
turquoise	-107.086	-27.9543	-186.218	0	-55.7009	-217.612	-0.207842	0	-33.7376	-186.218	-534.304	-286.856	-0.604121	-382658	-8.68589e-05	-1.26365	-4.00004	-4.00004	-4.00004	-1.04968	-4.00004
yellow	-0.245557	-0.491114	0	0	-0.982227	-7.96423	0	0	0	0	-167.856	-4.60793	0	-12.4926	-1.08942	-0.0166427	-0.658016	-0.501871	-0.823663	-0.0235559	-2.55289
gold	0	0	0	0	0	-63.0041	0	0	0	0	-46.1393	-109.259	0	-3.00722	NA	NA	NA	NA	NA	NA	NA
