## Supplementary material for "Life-cycle-related gene expression patterns in the brown algae": Table S11

### Sheet: TableS9_TF_correlation
Orthogroup	Pearson correlation coefficient	p-value	padj
OG0003176	0.970187	0.000659971	0.141234
OG0005319	0.934288	0.00316758	0.151514
OG0000648	0.927941	0.00380084	0.151514
OG0001466	0.9271	0.003889	0.151514
OG0005966	0.924455	0.00417252	0.151514
OG0009229	0.919977	0.00467471	0.151514
OG0000615	0.902757	0.00686229	0.151514
OG0006340	0.898262	0.00749975	0.151514
OG0004765	0.895341	0.00792853	0.151514
OG0004051	0.893352	0.00822712	0.151514
OG0004163	0.891511	0.00850817	0.151514
OG0000675	0.883421	0.0097969	0.151514
OG0008990	0.878507	0.010622	0.151514
OG0006648	0.877402	0.0108121	0.151514
OG0001232	0.876883	0.0109018	0.151514
OG0004970	0.874445	0.0113281	0.151514
OG0000652	0.869328	0.0122486	0.151876
OG0008523	0.864234	0.0131986	0.151876
OG0002881	0.862737	0.0134844	0.151876
OG0000802	0.857325	0.014541	0.155457
OG0006503	0.853773	0.0152551	0.155457
OG0007016	0.849308	0.0161757	0.157345
OG0005076	0.845591	0.0169613	0.157814
OG0001937	0.838919	0.0184154	0.159136
OG0008255	0.837918	0.0186385	0.159136
OG0000632	0.83446	0.0194185	0.159136
OG0005070	0.829176	0.0206395	0.159136
OG0007188	0.825745	0.0214509	0.159136
OG0006347	0.825266	0.0215651	0.159136
OG0005321	0.815486	0.0239635	0.164404
OG0001860	0.812315	0.0247665	0.164404
OG0005996	0.81221	0.0247931	0.164404
OG0003934	0.806887	0.0261689	0.164404
OG0008674	0.805455	0.0265451	0.164404
OG0000932	0.804155	0.0268886	0.164404
OG0000622	0.793434	0.0297987	0.169015
OG0006763	0.792181	0.0301477	0.169015
OG0003228	0.790187	0.0307071	0.169015
OG0001567	0.786299	0.0318112	0.169015
OG0008526	0.784081	0.0324492	0.169015
OG0000698	0.782136	0.0330132	0.169015
OG0004322	0.781595	0.0331711	0.169015
OG0001715	0.775393	0.0350035	0.174203
OG0005734	0.764294	0.0383941	0.186735
OG0007704	0.751731	0.0424023	0.19579
OG0002212	0.751257	0.0425573	0.19579
OG0005382	0.749903	0.0430006	0.19579
OG0004000	0.737222	0.0472528	0.210669
OG0004304	0.722903	0.052268	0.228272
OG0000672	0.7103	0.0568661	0.242047
OG0003992	0.708106	0.0576841	0.242047
OG0004888	0.703433	0.059443	0.244631
OG0001583	0.686953	0.0658294	0.265802
OG0007548	0.682059	0.06778	0.267728
OG0005346	0.679503	0.0688086	0.267728
OG0002410	0.673724	0.0711584	0.269983
OG0005119	0.671116	0.0722301	0.269983
OG0007119	0.668835	0.0731729	0.269983
OG0000850	0.661109	0.0764054	0.275099
OG0008261	0.659395	0.0771305	0.275099
OG0005207	0.644538	0.0835364	0.289522
OG0003385	0.643755	0.0838802	0.289522
OG0000818	0.625387	0.0921084	0.312876
OG0008276	0.61854	0.0952571	0.318516
OG0002279	0.608684	0.0998658	0.32749
OG0008448	0.606284	0.101002	0.32749
OG0004206	0.597231	0.105332	0.336435
OG0006752	0.583378	0.112102	0.352791
OG0002446	0.574296	0.116631	0.359417
OG0001489	0.572438	0.117566	0.359417
OG0002515	0.547535	0.130386	0.392536
OG0002570	0.54434	0.132068	0.392536
OG0001245	0.528669	0.140438	0.411694
OG0004314	0.522323	0.143883	0.416094
OG0008263	0.516404	0.147125	0.419795
OG0009067	0.504066	0.153969	0.430437
OG0006854	0.501387	0.155471	0.430437
OG0006615	0.498866	0.156888	0.430437
OG0003648	0.494935	0.159109	0.431003
OG0004529	0.477366	0.169171	0.452532
OG0003796	0.466636	0.175426	0.460515
OG0006316	0.464876	0.176459	0.460515
OG0007884	0.456146	0.181618	0.467194
OG0001743	0.453177	0.183385	0.467194
OG0000690	0.438156	0.192412	0.484426
OG0001403	0.427433	0.198948	0.495058
OG0007787	0.420517	0.203203	0.498217
OG0003231	0.417813	0.204874	0.498217
OG0001248	0.404975	0.212873	0.511853
OG0001386	0.395012	0.21915	0.521089
OG0003095	0.369215	0.235671	0.554216
OG0004866	0.351135	0.247472	0.575642
OG0008850	0.335286	0.257958	0.593581
OG0005493	0.305046	0.278312	0.633603
OG0004495	0.296725	0.283988	0.63972
OG0007649	0.287596	0.29025	0.647015
OG0008495	0.281008	0.294791	0.650364
OG0009136	0.252235	0.314836	0.687499
OG0002564	0.238193	0.324734	0.695185
OG0005324	0.228992	0.331258	0.695185
OG0001653	0.228886	0.331333	0.695185
OG0003220	0.2272	0.332532	0.695185
OG0003890	0.224297	0.334598	0.695185
OG0007876	0.21013	0.344722	0.709331
OG0004864	0.17323	0.371377	0.756902
OG0005165	0.164707	0.377587	0.757181
OG0004896	0.163331	0.378591	0.757181
OG0005766	0.141637	0.394482	0.78166
OG0001250	0.126796	0.405412	0.795947
OG0001463	0.11648	0.413035	0.803541
OG0000696	0.110955	0.417125	0.804188
OG0008722	0.105721	0.421005	0.80442
OG0006766	0.089363	0.433156	0.820313
OG0000674	0.066441	0.450243	0.842765
OG0007864	0.0628995	0.452888	0.842765
OG0004359	0.0491086	0.463198	0.850986
OG0001584	0.0387487	0.470953	0.850986
OG0009170	0.0376543	0.471773	0.850986
OG0007999	0.0334629	0.474912	0.850986
OG0000769	0.028026	0.478986	0.850986
OG0007127	0.00975476	0.492684	0.850986
OG0000789	0.00840517	0.493696	0.850986
OG0004526	0.00811828	0.493911	0.850986
OG0008899	0.00493654	0.496298	0.850986
OG0000682	0.00201233	0.498491	0.850986
OG0001416	-0.00367976	0.50276	0.850986
OG0006860	-0.00669957	0.505025	0.850986
OG0003688	-0.027815	0.520856	0.864641
OG0000651	-0.0282862	0.521209	0.864641
OG0004487	-0.0522207	0.53913	0.885854
OG0003820	-0.0564266	0.542275	0.885854
OG0008322	-0.0838033	0.562705	0.912265
OG0007157	-0.098009	0.573271	0.922407
OG0004769	-0.12053	0.58996	0.942174
OG0006403	-0.132595	0.598864	0.942747
OG0000707	-0.132955	0.599129	0.942747
OG0006002	-0.179407	0.633112	0.985516
OG0005792	-0.182727	0.63552	0.985516
OG0008572	-0.213022	0.65735	0.999959
OG0004391	-0.213205	0.657481	0.999959
OG0001614	-0.21971	0.662131	0.999959
OG0006481	-0.233276	0.671783	0.999959
OG0009212	-0.254954	0.687072	0.999959
OG0004514	-0.267594	0.695905	0.999959
OG0002088	-0.270167	0.697695	0.999959
OG0008455	-0.280542	0.704886	0.999959
OG0005044	-0.291685	0.712559	0.999959
OG0007071	-0.296492	0.715853	0.999959
OG0003267	-0.311921	0.726354	0.999959
OG0004295	-0.319051	0.731169	0.999959
OG0000843	-0.320794	0.732343	0.999959
OG0003816	-0.327037	0.736533	0.999959
OG0000944	-0.365543	0.761946	0.999959
OG0005580	-0.367925	0.763492	0.999959
OG0007590	-0.372748	0.766614	0.999959
OG0006647	-0.37632	0.768917	0.999959
OG0005914	-0.384456	0.774136	0.999959
OG0009180	-0.39235	0.779163	0.999959
OG0004851	-0.398509	0.78306	0.999959
OG0000683	-0.403329	0.786094	0.999959
OG0000668	-0.409073	0.789691	0.999959
OG0003658	-0.421065	0.797136	0.999959
OG0005183	-0.423278	0.7985	0.999959
OG0004816	-0.428561	0.801743	0.999959
OG0004860	-0.447791	0.813396	0.999959
OG0007024	-0.44943	0.814378	0.999959
OG0003064	-0.513061	0.851032	0.999959
OG0000911	-0.5348	0.86286	0.999959
OG0006358	-0.555849	0.873952	0.999959
OG0009177	-0.565411	0.878869	0.999959
OG0007106	-0.569216	0.880805	0.999959
OG0000631	-0.571868	0.882146	0.999959
OG0006871	-0.608227	0.899918	0.999959
OG0009203	-0.618937	0.904927	0.999959
OG0007686	-0.621407	0.906067	0.999959
OG0006581	-0.623261	0.906919	0.999959
OG0004060	-0.63199	0.910887	0.999959
OG0008857	-0.636983	0.913124	0.999959
OG0002378	-0.670218	0.927399	0.999959
OG0004762	-0.68923	0.93507	0.999959
OG0006729	-0.709011	0.942654	0.999959
OG0006446	-0.712767	0.944047	0.999959
OG0000700	-0.71472	0.944766	0.999959
OG0006990	-0.73846	0.95317	0.999959
OG0002308	-0.749766	0.956954	0.999959
OG0001638	-0.760844	0.960523	0.999959
OG0000925	-0.762717	0.961112	0.999959
OG0008951	-0.77163	0.963863	0.999959
OG0007241	-0.775885	0.965144	0.999959
OG0001849	-0.79852	0.971599	0.999959
OG0001363	-0.812912	0.975386	0.999959
OG0005299	-0.814925	0.975895	0.999959
OG0004400	-0.828569	0.979218	0.999959
OG0000921	-0.843463	0.982581	0.999959
OG0000649	-0.849807	0.983929	0.999959
OG0000709	-0.855383	0.985071	0.999959
OG0008684	-0.862911	0.986549	0.999959
OG0001727	-0.864982	0.986943	0.999959
OG0000703	-0.87135	0.988119	0.999959
OG0005748	-0.873959	0.988586	0.999959
OG0006984	-0.884684	0.99041	0.999959
OG0000798	-0.886312	0.990674	0.999959
OG0005594	-0.920213	0.995352	0.999959
OG0001124	-0.920362	0.99537	0.999959
OG0004707	-0.923233	0.995693	0.999959
OG0001341	-0.936688	0.997057	0.999959
OG0008183	-0.939974	0.997352	0.999959
OG0006651	-0.950924	0.998223	0.999959
OG0009118	-0.951356	0.998254	0.999959
OG0003599	-0.955211	0.998518	0.999959
OG0003243	-0.977056	0.999608	0.999959
OG0008161	-0.981353	0.999741	0.999959
OG0005475	-0.98557	0.999845	0.999959
OG0004402	-0.992619	0.999959	0.999959
