## Supplementary material for "Life-cycle-related gene expression patterns in the brown algae": Table S12

### Sheet: Ribosomal proteins
LocusID	Ectocarpus description	Ectocarpus short name	e-value	Score	Arabidopsis description	Arabidopsis short name
Ec-02_006320.1	Ribosomal protein uS17m	uS17m	3.03e-09	47	Ribosomal protein uS17m	uS17m
Ec-05_001800.1	Ribosomal protein uS15	uS15	4.22e-82	233	Ribosomal protein uS15	uS15
Ec-17_001690.1	Ribosomal protein bL34c	bL34c	0.000397	33.1	Ribosomal protein bL34c	bL34c
Ec-01_009320.1	Ribosomal protein bS6c	bS6c	0.54	26.2	Ribosomal protein bS6c	bS6c
Ec-11_004660.1	Ribosomal protein bL21m	bL21m	2.71e-22	87	Ribosomal protein bL21m	bL21m
Ec-04_005610.1	Ribosomal protein bS6c	bS6c	2.73e-05	35.8	Ribosomal protein bS6c	bS6c
Ec-07_002830.1	Ribosomal protein uS5m	uS5m	9.33e-22	89.7	Ribosomal protein uS5m	uS5m
Ec-28_003130.1	Ribosomal protein mL41	mL41	2.22e-12	52	Ribosomal protein mL41	mL41
Ec-26_002420.1	Ribosomal protein bS1c	bS1c	3.43e-77	241	Ribosomal protein bS1c	bS1c
Ec-01_003800.1	Ribosomal protein eS21	eS21	1.76e-25	84.3	Ribosomal protein eS21	eS21
Ec-01_006720.1	Ribosomal protein uS17	uS17	7.72e-61	181	Ribosomal protein uS17	uS17
Ec-01_007240.1	Ribosomal protein eS24	eS24	5.07e-52	155	Ribosomal protein eS24	eS24
Ec-01_011860.1	Ribosomal protein eL22	eL22	5.83e-39	121	Ribosomal protein eL22	eL22
Ec-02_001470.1	Ribosomal protein eL6	eL6	2.19e-58	176	Ribosomal protein eL6	eL6
Ec-02_005390.1	Ribosomal protein eL19	eL19	2.43e-85	244	Ribosomal protein eL19	eL19
Ec-02_005540.1	Ribosomal protein eL32	eL32	1.29e-59	174	Ribosomal protein eL32	eL32
Ec-03_000590.1	Ribosomal protein eS27	eS27	1.35e-47	140	Ribosomal protein eS27	eS27
Ec-04_001480.1	Ribosomal protein eL21	eL21	1.97e-50	151	Ribosomal protein eL21	eL21
Ec-04_006420.1	Ribosomal protein uS14	uS14	1.32e-22	77	Ribosomal protein uS14	uS14
Ec-05_001780.1	Ribosomal protein uL23	uL23	2.03e-51	154	Ribosomal protein uL23	uL23
Ec-05_003390.1	Ribosomal protein eL8	eL8	3.82e-102	291	Ribosomal protein eL8	eL8
Ec-05_003900.1	Ribosomal protein eL30	eL30	3.71e-54	159	Ribosomal protein eL30	eL30
Ec-06_001420.1	Ribosomal protein eL42	eL42	1.35e-45	138	Ribosomal protein eL42	eL42
Ec-06_001890.1	Ribosomal protein eL31	eL31	1.28e-37	117	Ribosomal protein eL31	eL31
Ec-06_004660.1	Ribosomal protein uL18	uL18	5.57e-112	321	Ribosomal protein uL18	uL18
Ec-06_008360.1	Ribosomal protein uL5	uL5	6.61e-102	285	Ribosomal protein uL5	uL5
Ec-06_009110.1	Ribosomal protein eL33	eL33	5.26e-47	140	Ribosomal protein eL33	eL33
Ec-06_010260.1	Ribosomal protein eL24	eL24	4.16e-39	124	Ribosomal protein eL24	eL24
Ec-07_006050.1	Ribosomal protein uL16	uL16	3.3e-107	301	Ribosomal protein uL16	uL16
Ec-07_006500.1	Ribosomal protein uL3	uL3	0	517	Ribosomal protein uL3	uL3
Ec-08_005760.1	Ribosomal protein uL1	uL1	1.38e-88	254	Ribosomal protein uL1	uL1
Ec-10_002400.1	Ribosomal protein eL43	eL43	3.08e-41	125	Ribosomal protein eL43	eL43
Ec-10_002620.1	Ribosomal protein uS13	uS13	6e-84	239	Ribosomal protein uS13	uS13
Ec-12_002020.1	Ribosomal protein eS1	eS1	3.87e-115	325	Ribosomal protein eS1	eS1
Ec-14_006330.1	Ribosomal protein uS15	uS15	4.61e-88	248	Ribosomal protein uS15	uS15
Ec-15_004150.1	Ribosomal protein uS9	uS9	8.86e-81	229	Ribosomal protein uS9	uS9
Ec-16_000110.1	Ribosomal protein eL29	eL29	2.36e-16	59.7	Ribosomal protein eL29	eL29
Ec-16_001460.1	Ribosomal protein uL11	uL11	2.71e-74	214	Ribosomal protein uL11	uL11
Ec-16_004840.1	Ribosomal protein eL38	eL38	3e-32	100	Ribosomal protein eL38	eL38
Ec-16_004860.1	Ribosomal protein uS10	uS10	4.37e-58	169	Ribosomal protein uS10	uS10
Ec-17_000680.1	Ribosomal protein eL27	eL27	2.17e-36	116	Ribosomal protein eL27	eL27
Ec-17_002100.1	Ribosomal protein uL29	uL29	9.56e-42	128	Ribosomal protein uL29	uL29
Ec-20_004190.1	Ribosomal protein uL6	uL6	7.13e-82	235	Ribosomal protein uL6	uL6
Ec-22_000290.1	Ribosomal protein eS4	eS4	8.87e-124	347	Ribosomal protein eS4	eS4
Ec-23_003620.1	Ribosomal protein eL14	eL14	9.17e-41	126	Ribosomal protein eL14	eL14
Ec-25_002510.1	Ribosomal protein eS8	eS8	4.37e-78	226	Ribosomal protein eS8	eS8
Ec-25_002580.1	Ribosomal protein eL37	eL37	1.05e-36	113	Ribosomal protein eL37	eL37
Ec-26_001730.1	Ribosomal protein eL39	eL39	6.92e-29	90.5	Ribosomal protein eL39	eL39
Ec-26_003390.1	Ribosomal protein eL20	eL20	1.46e-70	207	Ribosomal protein eL20	eL20
Ec-26_004750.1	Ribosomal protein uL30	uL30	6.59e-102	290	Ribosomal protein uL30	uL30
Ec-27_001230.1	Ribosomal protein uL22	uL22	2.11e-68	201	Ribosomal protein uL22	uL22
Ec-27_004470.1	Ribosomal protein uS4	uS4	1.04e-98	278	Ribosomal protein uS4	uS4
Ec-28_001760.1	Ribosomal protein uS19	uS19	1.23e-76	219	Ribosomal protein uS19	uS19
Ec-07_005340.1	Ribosomal protein bL25m	bL25m	5.74e-07	42.7	Ribosomal protein bL25m	bL25m
Ec-07_001600.1	Ribosomal protein mL40	mL40	5.26e-13	58.9	Ribosomal protein mL40	mL40
Ec-00_000840.1	Ribosomal protein uS5m	uS5m	7.92e-05	32	Ribosomal protein uS5m	uS5m
Ec-23_002750.1	Ribosomal protein uL15m	uL15m	1.83e-45	149	Ribosomal protein uL15m	uL15m
Ec-09_004120.1	Ribosomal protein bL28c	bL28c	2.25e-24	85.1	Ribosomal protein bL28c	bL28c
Ec-13_004660.1	Ribosomal protein uS9m	uS9m	3.76e-38	134	Ribosomal protein uS9m	uS9m
Ec-16_004340.1	Ribosomal protein uL29m	uL29m	8.31e-21	79	Ribosomal protein uL29m	uL29m
Ec-28_002810.1	Ribosomal protein bS16m	bS16m	1.53e-32	110	Ribosomal protein bS16m	bS16m
Ec-01_011870.1	Ribosomal protein uL10	uL10	1.26e-10	53.5	Ribosomal protein uL10	uL10
Ec-08_001630.1	Ribosomal protein mL54	mL54	3.65e-18	67.8	Ribosomal protein mL54	mL54
Ec-13_002830.1	Ribosomal protein eL24	eL24	1.09e-25	89.4	Ribosomal protein eL24	eL24
Ec-14_006980.1	Ribosomal protein uL1	uL1	9.18e-07	42.4	Ribosomal protein uL1	uL1
Ec-09_001780.1	Ribosomal protein bL36m	bL36m	6.36e-06	35.8	Ribosomal protein bL36m	bL36m
Ec-01_006990.1	Ribosomal protein uS4	uS4	1.79e-09	48.5	Ribosomal protein uS4	uS4
Ec-01_010750.1	Ribosomal protein mL43	mL43	4.74e-31	101	Ribosomal protein mL43	mL43
Ec-01_011850.1	Ribosomal protein bL17m	bL17m	2.25e-33	108	Ribosomal protein bL17m	bL17m
Ec-04_004410.1	Ribosomal protein bL9c	bL9c	6.87e-09	47.8	Ribosomal protein bL9c	bL9c
Ec-06_004440.1	Ribosomal protein uL3m	uL3m	2.75e-74	227	Ribosomal protein uL3m	uL3m
Ec-06_007070.1	Ribosomal protein uS15m	uS15m	7.96e-09	48.5	Ribosomal protein uS15m	uS15m
Ec-09_000870.1	Ribosomal protein cL38	cL38	3.83e-05	34.3	Ribosomal protein cL38	cL38
Ec-11_000280.1	Ribosomal protein uL4m	uL4m	1.01e-45	150	Ribosomal protein uL4m	uL4m
Ec-12_005900.1	Ribosomal protein uL10c	uL10c	1.48e-11	55.5	Ribosomal protein uL10c	uL10c
Ec-13_003930.1	Ribosomal protein mS35	mS35	9.19e-10	48.5	Ribosomal protein mS35	mS35
Ec-14_006650.1	Ribosomal protein bL17c	bL17c	1.37e-58	176	Ribosomal protein bL17c	bL17c
Ec-15_002720.1	Ribosomal protein uL1m	uL1m	4.46e-59	189	Ribosomal protein uL1m	uL1m
Ec-16_002100.1	Ribosomal protein bL20m	bL20m	3.2e-41	129	Ribosomal protein bL20m	bL20m
Ec-17_001600.1	Ribosomal protein uL15c	uL15c	6.44e-37	124	Ribosomal protein uL15c	uL15c
Ec-21_001910.1	Ribosomal protein bL19c	bL19c	2.44e-09	48.9	Ribosomal protein bL19c	bL19c
Ec-21_002040.1	Ribosomal protein uL23m	uL23m	4.52e-08	42.4	Ribosomal protein uL23m	uL23m
Ec-22_002600.1	Ribosomal protein mL46	mL46	1.51e-13	62.4	Ribosomal protein mL46	mL46
Ec-25_000700.1	Ribosomal protein bS1c	bS1c	8.82e-05	37.4	Ribosomal protein bS1c	bS1c
Ec-28_000260.1	Ribosomal protein bL33m	bL33m	5.61e-16	58.5	Ribosomal protein bL33m	bL33m
Ec-00_001240.1	Ribosomal protein eL40	eL40	2.67e-16	62.8	Ribosomal protein eL40	eL40
Ec-00_010570.1	Ribosomal protein eS6	eS6	4.38e-103	293	Ribosomal protein eS6	eS6
Ec-01_011950.1	Ribosomal protein uL13	uL13	7.31e-81	233	Ribosomal protein uL13	uL13
Ec-04_003430.1	Ribosomal protein P2	P2	1.84e-13	55.5	Ribosomal protein P2	P2
Ec-06_006850.1	Ribosomal protein uL10	uL10	1.56e-96	282	Ribosomal protein uL10	uL10
Ec-07_003740.1	Ribosomal protein uS7	uS7	1.74e-114	320	Ribosomal protein uS7	uS7
Ec-07_006200.1	Ribosomal protein uS2	uS2	3.77e-103	299	Ribosomal protein uS2	uS2
Ec-08_000310.1	Ribosomal protein eS19	eS19	6.43e-52	155	Ribosomal protein eS19	eS19
Ec-08_005940.1	Ribosomal protein eL15	eL15	3.37e-88	252	Ribosomal protein eL15	eL15
Ec-10_000420.1	Ribosomal protein uL4	uL4	6.06e-159	446	Ribosomal protein uL4	uL4
Ec-10_001190.1	Ribosomal protein uS3	uS3	3.91e-111	312	Ribosomal protein uS3	uS3
Ec-10_001940.1	Ribosomal protein eL28	eL28	3.09e-34	111	Ribosomal protein eL28	eL28
Ec-10_002900.1	Ribosomal protein uL14	uL14	2.53e-84	237	Ribosomal protein uL14	uL14
Ec-10_003900.1	Ribosomal protein uL15	uL15	1.16e-74	213	Ribosomal protein uL15	uL15
Ec-12_004050.1	Ribosomal protein eS25	eS25	7.41e-29	94.7	Ribosomal protein eS25	eS25
Ec-14_005200.1	Ribosomal protein eL34	eL34	3.14e-34	108	Ribosomal protein eL34	eL34
Ec-14_006180.1	Ribosomal protein bL27m	bL27m	2.64e-31	103	Ribosomal protein bL27m	bL27m
Ec-15_004240.1	Ribosomal protein uL2	uL2	2.43e-132	368	Ribosomal protein uL2	uL2
Ec-17_004070.1	Ribosomal protein eS30	eS30	1.01e-22	75.9	Ribosomal protein eS30	eS30
Ec-19_002330.1	Ribosomal protein uS11	uS11	2.49e-88	248	Ribosomal protein uS11	uS11
Ec-19_002440.1	Ribosomal protein eS17	eS17	3.4e-47	141	Ribosomal protein eS17	eS17
Ec-21_003290.1	Ribosomal protein P1	P1	7.77e-17	64.7	Ribosomal protein P1	P1
Ec-21_003480.1	Ribosomal protein eS26	eS26	7.96e-41	125	Ribosomal protein eS26	eS26
Ec-22_002060.1	Ribosomal protein eL13	eL13	2.63e-66	196	Ribosomal protein eL13	eL13
Ec-22_002330.1	Ribosomal protein uL24	uL24	1.5e-44	135	Ribosomal protein uL24	uL24
Ec-22_003050.1	Ribosomal protein eL36	eL36	4.16e-21	75.1	Ribosomal protein eL36	eL36
Ec-22_003690.1	Ribosomal protein P1	P1	3.24e-12	53.9	Ribosomal protein P1	P1
Ec-23_000720.1	Ribosomal protein eL18	eL18	7.23e-90	255	Ribosomal protein eL18	eL18
Ec-25_002570.1	Ribosomal protein eS12	eS12	2.54e-38	121	Ribosomal protein eS12	eS12
Ec-26_002100.1	Ribosomal protein uS12	uS12	2.43e-74	215	Ribosomal protein uS12	uS12
Ec-10_004590.1	Ribosomal protein uL11m	uL11m	4.38e-46	141	Ribosomal protein uL11m	uL11m
Ec-13_002770.1	Ribosomal protein uL24m	uL24m	1.71e-38	123	Ribosomal protein uL24m	uL24m
Ec-15_002740.1	Ribosomal protein uL13m	uL13m	4.58e-42	135	Ribosomal protein uL13m	uL13m
Ec-28_000830.1	Ribosomal protein bL28m	bL28m	4.16e-29	100	Ribosomal protein bL28m	bL28m
Ec-04_002820.1	Ribosomal protein uL22m	uL22m	2.7e-13	60.1	Ribosomal protein uL22m	uL22m
Ec-12_002650.1	Ribosomal protein mL102	mL102	0.000111	38.5	Ribosomal protein mL102	mL102
Ec-12_002970.1	Ribosomal protein mS29	mS29	1.62e-15	72.4	Ribosomal protein mS29	mS29
Ec-16_001820.1	Ribosomal protein bS18m	bS18m	1.37e-09	51.6	Ribosomal protein bS18m	bS18m
Ec-18_001680.1	Ribosomal protein bL12m	bL12m	5.18e-21	82.8	Ribosomal protein bL12m	bL12m
Ec-01_011970.1	Pelota protein		7.2	21.6	Ribosomal protein bL21c	bL21c
